# Unstressed cells are alike, but stressed cells differ: Environmental and single-cell heterogeneity in yeast stress responses

**DOI:** 10.1101/2025.03.12.642837

**Authors:** Rachel Eder, Leandra Brettner, Kara Schmidlin, Mohammad Donyavi, Kerry Geiler-Samerotte

## Abstract

Cellular stress responses are central to survival, adaptation, and disease, yet individual cells experiencing the same environment can differ substantially in how they respond. Understanding which features of the stress response are shared among cells, and which vary across cells and stressors, requires resolving transcriptional responses at the level of individual cells. Here, we used ultra-high-throughput single-cell RNA sequencing to profile more than 16,000 *Saccharomyces cerevisiae* cells exposed to diverse stressors, including protein misfolding, nutrient limitation, and drug stress. We compared the canonical Environmental Stress Response (ESR), originally defined from population-level measurements, with stress-responsive programs identified by emphasizing expression changes that were consistent across individual cells. Although the canonical induced ESR (iESR) showed strong average activation in stressed populations, its activation varied substantially among their constituent cells. Stress-specific programs identified by our single-cell-aware analysis were more consistent predictors of individual cell stress, yet showed little overlap with the ESR or with one another across stressors. This stress-specificity was asymmetric: Induced programs varied considerably across stressors, whereas repressed programs were dominated by a conserved set of growth- and ribosome-related genes. Consequently, unstressed cells could be identified across environments much more reliably than stressed cells, revealing a transcriptional version of the Anna Karenina principle: Unstressed cells resemble one another in their shared growth programs, whereas stressed cells diverge in stress-specific ways. Single-cell resolution also revealed an alternative transcriptional state in which cells with weaker activation of canonical stress programs showed stronger transposable element (TE) expression. Although iESR and TE expression were positively associated across stressed populations, they were inversely related across individual cells, demonstrating that population averaging can obscure, and even reverse, relationships among transcriptional programs. Together, these results show that population-level and single-cell analyses capture complementary properties of stress responses. Both perspectives are important in understanding and ultimately predicting how cell populations survive and adapt under stressful conditions.
