## Supplementary material for "Unstressed cells are alike, but stressed cells differ: Environmental and single-cell heterogeneity in yeast stress responses": S2

### Sheet: iMSR
GO	Category	Description	Count	%	Log10(P)	Log10(q)
GO:0006096	GO Biological Processes	glycolytic process	8	12.31	-9.88	-6.87
R-SCE-3371556	Reactome Gene Sets	Cellular response to heat stress	7	10.77	-7.51	-5.3
R-SCE-1428517	Reactome Gene Sets	Aerobic respiration and respiratory electron transport	5	7.69	-3.28	-1.47
GO:0044804	GO Biological Processes	nucleophagy	4	6.15	-2.67	-0.9
GO:0046365	GO Biological Processes	monosaccharide catabolic process	3	4.62	-2.51	-0.75
GO:0031505	GO Biological Processes	fungal-type cell wall organization	7	10.77	-2.39	-0.64
sce03018	KEGG Pathway	RNA degradation - Saccharomyces cerevisiae (budding yeast)	4	6.15	-2.28	-0.55
R-SCE-392499	Reactome Gene Sets	Metabolism of proteins	11	16.92	-2.11	-0.41

### Sheet: iGSR
GO	Category	Description	Count	%	Log10(P)	Log10(q)
GO:0006530	GO Biological Processes	L-asparagine catabolic process	4	3.85	-5.51	-2.07
GO:0035617	GO Biological Processes	stress granule disassembly	3	2.88	-4.28	-1.32
GO:0009060	GO Biological Processes	aerobic respiration	10	9.62	-4.11	-1.21
R-SCE-1428517	Reactome Gene Sets	Aerobic respiration and respiratory electron transport	6	5.77	-3.18	-0.58
GO:0015914	GO Biological Processes	phospholipid transport	5	4.81	-3.05	-0.54
R-SCE-9837999	Reactome Gene Sets	Mitochondrial protein degradation	5	4.81	-2.88	-0.45
GO:0015755	GO Biological Processes	fructose transmembrane transport	3	2.88	-2.44	-0.29
GO:0016485	GO Biological Processes	protein processing	4	3.85	-2.25	-0.2

### Sheet: iSSR
GO	Category	Description	Count	%	Log10(P)	Log10(q)
GO:0046688	GO Biological Processes	response to copper ion	3	6.82	-5.11	-1.37
GO:0015755	GO Biological Processes	fructose transmembrane transport	3	6.82	-3.53	-0.65
GO:0046034	GO Biological Processes	ATP metabolic process	4	9.09	-3.38	-0.65
GO:0006812	GO Biological Processes	monoatomic cation transport	7	15.91	-3.22	-0.65
GO:0000920	GO Biological Processes	septum digestion after cytokinesis	3	6.82	-2.95	-0.65
GO:0044804	GO Biological Processes	nucleophagy	3	6.82	-2.22	-0.17

### Sheet: iFSR
GO	Category	Description	Count	%	Log10(P)	Log10(q)
GO:0008204	GO Biological Processes	ergosterol metabolic process	25	4.99	-20.71	-16.96
GO:0036196	GO Biological Processes	zymosterol metabolic process	5	1	-5.36	-3.01
GO:0006970	GO Biological Processes	response to osmotic stress	21	4.19	-4.84	-2.56
GO:0000722	GO Biological Processes	telomere maintenance via recombination	13	2.59	-4.7	-2.43
sce03050	KEGG Pathway	Proteasome - Saccharomyces cerevisiae (budding yeast)	12	2.4	-4.62	-2.37
GO:0071554	GO Biological Processes	cell wall organization or biogenesis	39	7.78	-4.3	-2.1
GO:0015891	GO Biological Processes	siderophore transport	5	1	-3.7	-1.56
R-SCE-9006934	Reactome Gene Sets	Signaling by Receptor Tyrosine Kinases	12	2.4	-3.57	-1.45
R-SCE-6814122	Reactome Gene Sets	Cooperation of PDCL (PhLP1) and TRiC/CCT in G-protein beta folding	5	1	-3.38	-1.31
GO:0032954	GO Biological Processes	regulation of cytokinetic process	7	1.4	-3.37	-1.3
GO:0006722	GO Biological Processes	triterpenoid metabolic process	3	0.6	-3.21	-1.2
P00018	PANTHER Pathway	EGF receptor signaling pathway	3	0.6	-3.21	-1.2
GO:0006790	GO Biological Processes	sulfur compound metabolic process	23	4.59	-3.09	-1.13
sce00561	KEGG Pathway	Glycerolipid metabolism - Saccharomyces cerevisiae (budding yeast)	9	1.8	-2.88	-0.99
GO:0046503	GO Biological Processes	glycerolipid catabolic process	6	1.2	-2.85	-0.99
R-SCE-168256	Reactome Gene Sets	Immune System	40	7.98	-2.62	-0.83
GO:0016051	GO Biological Processes	carbohydrate biosynthetic process	13	2.59	-2.43	-0.69
R-SCE-192105	Reactome Gene Sets	Synthesis of bile acids and bile salts	5	1	-2.34	-0.62
sce00280	KEGG Pathway	Valine, leucine and isoleucine degradation - Saccharomyces cerevisiae (budding yeast)	5	1	-2.34	-0.62
GO:0000212	GO Biological Processes	meiotic spindle organization	3	0.6	-2.27	-0.57
